# Hot springs viruses at Yellowstone National Park have ancient origins and are adapted to their thermophilic hosts

**DOI:** 10.1101/2023.11.15.567249

**Authors:** L. Felipe Benites, Timothy G. Stephens, Julia Van Etten, Timeeka James, William C. Christian, Kerrie Barry, Igor V. Grigoriev, Timothy R. McDermott, Debashish Bhattacharya

## Abstract

Geothermal springs in areas such as Yellowstone National Park (YNP), USA house unicellular red algae that dominate the microbial biomass. Little is known about the viruses that infect the biota. Here we used metagenomics to characterize the multi-kingdom infecting virus community associated with red algal mats in three neighboring habitats (creek, endolithic, soil) at Lemonade Creek, YNP to determine their taxonomic composition, predicted gene functions, extent of horizontal gene transfer, and potential links to hosts. We find that despite proximity, each habitat houses a unique collection of viruses, with the giant viruses, Megaviricetes, dominant in all three. The early branching phylogenetic position of genes encoded on metagenome assembled virus genomes (vMAGs) suggests that the YNP lineages are of ancient origins and not the result of multiple invasions from mesophilic habitats. The existence of genomic footprints of adaptation to thermophily in the vMAGs is consistent with this idea. Our study is the first analysis of viruses associated with polyextremophilic red algae that form extensive microbial mats in YNP and are common worldwide at geothermal sites. Although more recent than the earliest forms of prokaryotic life, these eukaryotic algal mats originated ca. 1.5 Bya, and therefore span a significant period of the planet’s history. Our data are therefore relevant to understanding biotic interactions on the early Earth.
