## Supplementary table 2: Taxonomic classification consensus of virus metagenome-assembled genomes (vMAGs). for "Hot springs viruses at Yellowstone National Park have ancient origins and are adapted to their thermophilic hosts"

### Sheet: Sheet1
Bin	vMAG_phylogenetic_classification	GC	contig_length	checkv_quality	completeness	completeness_method	contamination	topology	coordinates	virus_score	n_hallmarks	marker_enrichment	Lineage_Genomad	Scaffold_Lineage	Lineage	realm (viria)	kingdom (virae)	phylum (viricota)	class (viricetes)	order (virales)	family (viridae)	subfamily (virinae)	genus (virus)	species (virus)
bin.1029	CRESS-like	49.518	7820	High-quality	100	HMM-based (lower-bound)	0	No terminal repeats	NA	0.9483	2	1.9225	Viruses;Monodnaviria;Shotokuvirae;Cressdnaviricota;Arfiviricetes;Cirlivirales;Circoviridae	Viruses; Monodnaviria; Shotokuvirae; Cressdnaviricota; Arfiviricetes; Cirlivirales; Circoviridae; Circovirus; unclassified Circovirus	Viruses	Monodnaviria	Shotokuvirae	Cressdnaviricota	Arfiviricetes	Cirlivirales	Circoviridae	Circovirus	unclassified Circovirus
bin.1041	CRESS-like	49.6353	3153	Medium-quality	75.77	HMM-based (lower-bound)	0	DTR	NA	0.8997	1	0.9613	Viruses;Monodnaviria;Shotokuvirae;Cressdnaviricota;Arfiviricetes;Cirlivirales	Viruses; Monodnaviria; Shotokuvirae; Cressdnaviricota	Viruses	Monodnaviria	Shotokuvirae	Cressdnaviricota
bin.130	CRESS-like	39.5404	5097	High-quality	100	AAI-based (medium-confidence)	0	No terminal repeats	NA	0.5632	1	0.9613	Viruses;Monodnaviria;Shotokuvirae;Cressdnaviricota;Arfiviricetes;Cirlivirales	Viruses; Viruses; environmental samples	Viruses	environmental samples
bin.1304	Pithoviridae-like	35.8682	193270	Low-quality	32.82	AAI-based (medium-confidence)	0	No terminal repeats	NA	0.9663	3	22.3143	Viruses;Duplodnaviria;Heunggongvirae;Uroviricota;Caudoviricetes	Viruses; unclassified viruses; unclassified DNA viruses; unclassified dsDNA viruses; Pithoviridae	Viruses	unclassified viruses	unclassified DNA viruses	unclassified ds DNA viruses			Pithoviridae
bin.193	CRESS-like	42.4307	3529	Medium-quality	84.8	HMM-based (lower-bound)	0	No terminal repeats	NA	0.8126	4	5.3933	Viruses;Monodnaviria;Shotokuvirae;Cressdnaviricota;Arfiviricetes	Viruses; Viruses; environmental samples	Viruses	environmental samples
bin.232	CRESS-like	50.2873	2959	Medium-quality	71.11	HMM-based (lower-bound)	0	No terminal repeats	NA	0.8952	0	0.8784	Viruses;Monodnaviria;Shotokuvirae;Cressdnaviricota;Arfiviricetes;Cirlivirales	Viruses	Viruses
bin.250	Tectiviridae-like	51.7763	8923	Medium-quality	57.67	AAI-based (medium-confidence)	0	No terminal repeats	NA	0.952	3	9.7594	Viruses;Varidnaviria;Bamfordvirae;Preplasmiviricota;Tectiliviricetes;Kalamavirales;Tectiviridae	Viruses; Varidnaviria; Bamfordvirae; Preplasmiviricota; Tectiliviricetes; Kalamavirales; Tectiviridae; Alphatectivirus; Alphatectivirus PRD1	Viruses	Varidnaviria	Bamfordvirae	Preplasmiviricota	Tectiliviricetes	Kalamavirales	Tectiviridae	Alphatectivirus	Alphatectivirus PRD1
bin.376	Pithoviridae-like	34.0986	267369	Low-quality	45.72	AAI-based (medium-confidence)	0	No terminal repeats	NA	0.9683	5	39.7213	Viruses	Viruses; unclassified viruses; unclassified DNA viruses; unclassified dsDNA viruses; Pithoviridae	Viruses	unclassified viruses	unclassified DNA viruses	unclassified ds DNA viruses			Pithoviridae
bin.403	Pithoviridae-like	41.7256	139614	Low-quality	44.36	AAI-based (medium-confidence)	0	No terminal repeats	NA	0.9711	5	29.8504	Viruses;Varidnaviria;Bamfordvirae;Nucleocytoviricota;Megaviricetes	Viruses; unclassified viruses; unclassified DNA viruses; unclassified dsDNA viruses; Pithoviridae	Viruses	unclassified viruses	unclassified DNA viruses	unclassified ds DNA viruses			Pithoviridae
bin.421	Pithoviridae-like	46.4993	341404	Medium-quality	63.23	HMM-based (lower-bound)	0	No terminal repeats	NA	0.9658	6	48.346	Viruses;Varidnaviria;Bamfordvirae;Nucleocytoviricota;Megaviricetes	Viruses; unclassified viruses; unclassified DNA viruses; unclassified dsDNA viruses; Pithoviridae	Viruses	unclassified viruses	unclassified DNA viruses	unclassified ds DNA viruses			Pithoviridae
bin.569	CRESS-like	47.2371	1683	Medium-quality	73.24	AAI-based (medium-confidence)	0	No terminal repeats	NA	0.9284	1	0.9613	Viruses;Monodnaviria;Shotokuvirae;Cressdnaviricota;Arfiviricetes;Cirlivirales	Viruses; Monodnaviria; Shotokuvirae; Cressdnaviricota; unclassified Cressdnaviricota; CRESS viruses	Viruses	Monodnaviria	Shotokuvirae	Cressdnaviricota					unclassified Cressdnaviricota	CRESSviruses
bin.594	CRESS-like	39.2277	2279	Medium-quality	78.9	AAI-based (medium-confidence)	0	DTR	NA	0.9018	1	1.7183	Viruses;Monodnaviria;Shotokuvirae;Cressdnaviricota;Arfiviricetes;Cremevirales	Viruses; Monodnaviria; Shotokuvirae; Cressdnaviricota; unclassified Cressdnaviricota	Viruses	Monodnaviria	Shotokuvirae	Cressdnaviricota					unclassified Cressdnaviricota
bin.690	CRESS-like	41.8808	13113	High-quality	100	HMM-based (lower-bound)	0	No terminal repeats	NA	0.8448	2	4.5579	Viruses;Monodnaviria;Shotokuvirae;Cressdnaviricota;Arfiviricetes;Cirlivirales;Circoviridae	Viruses; Monodnaviria; Shotokuvirae; Cressdnaviricota	Viruses	Monodnaviria	Shotokuvirae	Cressdnaviricota
bin.705	CRESS-like	42.6985	1801	Medium-quality	56.23	HMM-based (lower-bound)	0	No terminal repeats	NA	0.9447	1	3.1956	Viruses;Monodnaviria;Shotokuvirae;Cressdnaviricota;Arfiviricetes	Viruses	Viruses
bin.750	Mimiviridae-like	31.8758	802184	Medium-quality	69.95	AAI-based (medium-confidence)	0	No terminal repeats	NA	0.8983	26	382.031	Viruses;Varidnaviria;Bamfordvirae;Nucleocytoviricota;Megaviricetes;Imitervirales;Mimiviridae	Viruses; Varidnaviria; Bamfordvirae; Nucleocytoviricota; Megaviricetes; Imitervirales; Mimiviridae; unclassified Mimiviridae; Tupanvirus	Viruses	Varidnaviria	Bamfordvirae	Nucleocytoviricota	Megaviricetes	Imitervirales	Mimiviridae	unclassified Mimiviridae	Tupanvirus
bin.757	Pithoviridae-like	21.3249	214136	Low-quality	36.64	AAI-based (medium-confidence)	0	No terminal repeats	NA	0.9712	3	41.9953	Viruses;Varidnaviria;Bamfordvirae;Nucleocytoviricota;Megaviricetes	Viruses; unclassified viruses; unclassified DNA viruses; unclassified dsDNA viruses; Pithoviridae	Viruses	unclassified viruses	unclassified DNA viruses	unclassified ds DNA viruses			Pithoviridae
bin.763	Pithoviridae-like	36.3925	204693	Low-quality	34.78	AAI-based (medium-confidence)	0	No terminal repeats	NA	0.97	5	38.2661	Viruses	Viruses; unclassified viruses; unclassified DNA viruses; unclassified dsDNA viruses; Pithoviridae	Viruses	unclassified viruses	unclassified DNA viruses	unclassified ds DNA viruses			Pithoviridae
bin.787	Pithoviridae-like	28.658	2201744	High-quality	100	AAI-based (medium-confidence)	0	No terminal repeats	NA	0.9621	19	179.619	Viruses	Viruses; environmental samples	Viruses	environmental samples
bin.795	Asfarviridae-like	31.9648	357628	Medium-quality	81.27	AAI-based (high-confidence)	0	No terminal repeats	NA	0.9654	3	67.046	Viruses;Varidnaviria;Bamfordvirae;Nucleocytoviricota	Viruses; unclassified viruses	Viruses	unclassified viruses
bin.800	Pandoravirus-like	54.1552	1363288	Medium-quality	74.17	HMM-based (lower-bound)	0	No terminal repeats	NA	0.7024	6	28.2944	Viruses;Varidnaviria;Bamfordvirae;Nucleocytoviricota;Megaviricetes	Viruses; unclassified viruses; unclassified DNA viruses; unclassified dsDNA viruses; Pandoravirus	Viruses	unclassified viruses	unclassified DNA viruses	unclassified ds DNA viruses					Pandoravirus
bin.871	Unknown	44.0627	726743	Medium-quality	84.32	HMM-based (lower-bound)	0	Provirus	16507-726386	0.6955	3	47.5715	Viruses;Duplodnaviria;Heunggongvirae;Uroviricota;Caudoviricetes	Viruses; unclassified viruses	Viruses	unclassified viruses
bin.901	CRESS-like	44.3084	1634	Medium-quality	51.02	HMM-based (lower-bound)	0	No terminal repeats	NA	0.9624	1	3.1956	Viruses;Monodnaviria;Shotokuvirae;Cressdnaviricota;Arfiviricetes	Viruses; Monodnaviria; Shotokuvirae; Cressdnaviricota; unclassified Cressdnaviricota	Viruses	Monodnaviria	Shotokuvirae	Cressdnaviricota	unclassified Cressdnaviricota
bin.932	Mimiviridae-like	38.625	516854	Low-quality	45.15	AAI-based (medium-confidence)	0	No terminal repeats	NA	0.9566	24	313.881	Viruses;Varidnaviria;Bamfordvirae;Nucleocytoviricota;Megaviricetes;Imitervirales;Mimiviridae	Viruses; Varidnaviria; Bamfordvirae; Nucleocytoviricota; Megaviricetes; Imitervirales; Mimiviridae; unclassified Mimiviridae; Tupanvirus	Viruses	Varidnaviria	Bamfordvirae	Nucleocytoviricota	Megaviricetes	Imitervirales	Mimiviridae	unclassified Mimiviridae	Tupanvirus
bin.941	CRESS-like	45.2782	3145	High-quality	98.2	HMM-based (lower-bound)	0	No terminal repeats	NA	0.9477	2	2.9547	Viruses;Monodnaviria;Shotokuvirae;Cressdnaviricota;Arfiviricetes;Mulpavirales;Nanoviridae	Viruses; Monodnaviria; Shotokuvirae; Cressdnaviricota; Arfiviricetes; Cirlivirales; Circoviridae; Circovirus; unclassified Circovirus	Viruses	Monodnaviria	Shotokuvirae	Cressdnaviricota	Arfiviricetes	Cirlivirales	Circoviridae	Circovirus	unclassified Circovirus
bin.979	Pithoviridae-like	27.2738	223054	Medium-quality	75.53	AAI-based (medium-confidence)	0	No terminal repeats	NA	0.8956	5	66.6959	Viruses;Varidnaviria;Bamfordvirae;Nucleocytoviricota;Megaviricetes;Imitervirales;Mimiviridae	Viruses; unclassified viruses; unclassified DNA viruses; unclassified dsDNA viruses; Pithoviridae	Viruses	unclassified viruses	unclassified DNA viruses	unclassified ds DNA viruses			Pithoviridae
